# Discovery of the β-Carboline Biosynthetic Pathway Enables *In Planta* Reconstruction of the Amazonian Brew Ayahuasca

**DOI:** 10.64898/2026.11.12.766139

**Authors:** Let Kho Hao, Shahar Cohen, Janka Höfer, Bekele Abebie Tuffa, Olga Khersonsky, Annu Kumari, Efrat Almekias-Siegl, Adi Faigenboim, Younghui Dong, Uwe Heinig, Sagit Meir, Ilana Rogachev, Itay Maoz, Sarel-Jacob Fleishman, Asaph Aharoni, Paula Berman

## Abstract

β-Carbolines are bioactive indole alkaloids with remarkable pharmacological properties and a defining role in ayahuasca, a traditional Amazonian shamanic brew, where their inhibition of monoamine oxidases enables the oral activity of the psychoactive *N,N*-dimethyltryptamine (DMT). Yet, despite their longstanding medicinal and cultural significance, the biosynthetic origin of β-carbolines in plants remains largely unresolved. Here, we uncover key steps underlying the biosynthesis of harmine, the major bioactive β-carboline alkaloid in *Peganum harmala*, by integrating spatial metabolite and transcriptome profiling with enzyme characterization and pathway reconstruction. We discovered four enzymes that enable *de novo* harmine biosynthesis in *Nicotiana benthamiana* and revealed how two closely related cytochrome P450s exhibit divergent regioselectivity, directing tryptamine towards either β-carboline or serotonin biosynthesis. Structural modeling and targeted mutagenesis pinpoint active-site residues that switch this regioselectivity, revealing a molecular basis for diversification of tryptamine metabolism. By combining distinct tryptamine pathways, we achieved *de novo* co-production of β-carbolines and DMT in *N. benthamiana* and *P. harmala* hairy roots without supplementing exogenous precursors. Together, these findings unlock β-carboline biosynthesis for future sustainable bioproduction with broad opportunities spanning medicine, crop protection, and biodiversity conservation.
