## Supplemental Tables S1-6 for "Discovery of the β-Carboline Biosynthetic Pathway Enables *In Planta* Reconstruction of the Amazonian Brew Ayahuasca"

### Sheet: table S1
table S1. Full description of identified β-carbolines
Number	Name	Analytical standard/authentic metabolite	RT UPLC Method [min]	[M+H]+	[MF1+H]+	[MF2+H]+	[MF3+H]+	[MF4+H]+	[MF5+H]+	[MF6+H]+
1	Harmine	Yes	13.06	C13H12N2O	C12H10N2O	C11H10N2	C11H9N2
				213.102	198.079	170.084	169.076
2	Tryptophan (Trp)	Yes	7.4	C11H13N2O2	C11H10NO2	C10H11N2	C9H8NO	C10H10N	C8H8N
				205.097	188.071	159.092	146.06	144.081	118.065
3	Tryptamine (TAM)	Yes	8.06	C10H13N2	C10H10N	C9H9	C9H7
				161.107	144.081	117.07	115.054
5	Harmaline	Yes	12.7	C13H14N2O	C12H12N2O	C11H12NO	C11H12N2	C11H11N2
				215.118	200.094	174.091	172.1	171.092
6	6-Hydroxy-Tryptamine (6-HT)	Yes	5.24	C10H13N2O	C10H10NO	C9H10N	C8H7N	C9H7
				177.102	160.076	132.081	117.057	115.054
7	Harmalol	Yes	9.13	C12H12N2O	C12H10NO	C10H10NO
				201.102	184.076	160.076
8	Harmol	Yes	9.71	C12H10N2O	C11H8N2O	C11H11N2	C9H7O	C8H7
				199.087	184.063	171.092	131.049	103.054
9	5-Hydroxy-Tryptamine (5-HT) or Serotonin	Yes	4.57	C10H13N2O	C10H10NO	C9H10N	C8H7N	C9H7
				177.102	160.076	132.081	117.057	115.054
10	1,2,3,4-tetrahydro-β-carboline-1-carboxylic acid (THβC-1-COOH)	Yes	11.27	C13H15N2O2	C13H12NO2	C12H12NO2	C13H10NO	C12H10NO	C12H10N	C11H10N
				231.113	214.086	202.086	196.076	184.076	168.081	156.081
13	N,N-Dimethyltryptamine (DMT)	Yes	9.1	C12H17N2	C10H10N	C3H8N
				189.139	144.081	58.0651
14	Tetrahydroharmine (THH)	Yes	11.06	C13H17N2O	C13H14NO	C12H14NO	C11H11NO	C11H11N	C10H11N
				217.133	200.107	188.107	173.084	157.089	145.089
15	Tetrahydroharmol (THH-OH)	No	6.8	C12H15N2O	C12H12NO	C11H12NO	C10H9NO
				203.118	186.091	174.091	159.068
16	6-methoxy-tryptamine (6-MeO-TAM)	No	9.16	C11H14N2O	C11H12NO
				191.118	174.091
17	6-hydroxy-1,2,3,4-tetrahydro-β-carboline-1-carboxylic acid (6-H-THβC-1-COOH)	No	6.79	C13H15N2O3	C13H12NO3	C12H12NO3	C13H10NO2	C12H10NO3	C12H10NO	C11H10NO
				247.108	230.081	218.081	212.071	200.071	184.076	172.076
18	N-Methyltryptamine (NMT)	Yes	8.76	C11H15N2	C10H10N	C9H10N
				175.123	144.081	132.081

### Sheet: table S2
table S2. Absolute quantification in Banisteriopsis caapi and Peganum harmala
		Absolute concentration [%w/w per fresh weight]*
	Tissue	Tryptophan			Tryptamine			Harmalol			Harmol			Harmaline			Harmine
Banisteriopsis caapi	Bark	0.00141552	±	0.000533174	ND	±	ND	0.0051003	±	0.00284466	0.0259355	±	0.0107358	0.0123327	±	0.00151845	0.135644	±	0.0099224
	Pith	0.000615966	±	0.0001363	ND	±	ND	0.000650934	±	0.000255441	0.0028677	±	0.00118854	0.00143968	±	0.00050036	0.0221188	±	0.00256721
	Sap	0.00115702	±	0.000474472	ND	±	ND	0.000877859	±	0.000251422	0.00616224	±	0.000549774	0.0200027	±	0.0129865	0.114814	±	0.0241737
	Stem	0.00181795	±	0.000408107	ND	±	ND	0.00186538	±	0.000457353	0.00723604	±	0.00101734	0.0111408	±	0.00471591	0.0806415	±	0.0199688
	Leaf	0.00405004	±	0.00248127	ND	±	ND	0.00424168	±	0.00248023	0.00734061	±	0.00176448	0.0388932	±	0.0400099	0.185178	±	0.0395365
	Root	ND	±	ND	0.00312524	±	0.000402984	0.00136702	±	0.00034629	0.00100591	±	0.000148202	0.056205	±	0.0194958	0.13773	±	0.0447668
Peganum harmala	Mature Root	0.0053504	±	0.00169819	ND	±	ND	0.0215524	±	0.00374981	0.148611	±	0.0650391	0.00569213	±	0.000661124	1.7076	±	0.676737
	Young Root	0.00441414	±	0.000252742	ND	±	ND	0.070598	±	0.0101388	0.184208	±	0.0343864	0.008857	±	0.000604688	2.05862	±	0.252694
	Stem	0.00537584	±	0.00203019	ND	±	ND	0.000389863	±	9.08374e-05	0.000216527	±	8.8441e-05	0.000958841	±	0.000508499	0.0247256	±	0.0205996
	Leaf	0.00286899	±	0.000393305	ND	±	ND	ND	±	ND	ND	±	ND	ND	±	ND	0.00142023	±	0.000447841
ND, not detected
*Concentrations are expressed as percentage of compound mass relative to plant tissue fresh weight (% w/w FW), calculated by dividing the quantified compound mass by the corresponding tissue fresh weight and multiplying by 100.

### Sheet: table S3
Supplemental Table S3. GenBank accession numbers of maturase K (MatK) sequences used in the phylogenetic tree
Species	Family	Order	GenBank accession number
Passiflora edulis*	Passifloraceae	Maliphiales	YP_009353211.1
Passiflora incarnata*	Passifloraceae	Maliphiales	MH552331.1
Populus trichocarpa	Salicaceae	Maliphiales	YP_001109481.1
Salix purpurea	Salicaceae	Maliphiales	YP_009128779.1
Malpighia glabra	Malpighiaceae	Maliphiales	JX495734.1
Banisteriopsis caapi*	Malpighiaceae	Maliphiales	YP_009493402.1
Banisteriopsis muricata	Malpighiaceae	Maliphiales	HQ247208.1
Azadirachta indica	Meliaceae	Sapindales	YP_009019869.1
Citrus sinesis	Rutaceae	Sapindales	YP_740456.1
Peganum harmala*	Nitrariaceae	Sapindales	YP_010143404.1
Peganum nigellastrum*	Nitrariaceae	Sapindales	MT930167.1
Nitraria sibirica	Nitrariaceae	Sapindales	YP_011032822.1
Nitraria retusa	Nitrariaceae	Sapindales	EU002185.1
Tribulus terrestris*	Zygophyllaceae	Zygophyllales	YP_009745476.1
Zygophyllum fabago*	Zygophyllaceae	Zygophyllales	YP_009990569.1
Zygophyllum xanthoxylon	Zygophyllaceae	Zygophyllales	YP_009990636.1
Griffonia simplicifolia*	Fabaceae	Fabales	YP_009486525.1
Arabidopsis thaliana	Brassicaceae	Brassicales	NP_051040.2
Oryza sativa	Poaceae	Poales	YP_009305285.1
*β-carboline-producing plants

### Sheet: table S4
table S4. Number of reads obtained in each type of RNAseq library
Sample/Type of sequencing
	Peganum harmala
Sample	TruSeq (PE number of reads)a	Iso-Seq (number of FLNC reads)b
Leaves	96109048
Stem	67319544
Young Root	129606654
Thick Root	109967461
Pool of all tissues		2205579
aTruSeq data: 2x150 bp, sum of replicates
bIso-Seq data: Standard Bead Purification to target transcripts ~2 kb

### Sheet: table S5
table S5. Gene sequence and annotation of β-carbolines candidate genes cloned in this study.
Enzyme type	ID	Correlation with PhTDC	Ph1Leaf	Ph2Leaf	Ph3Leaf	Ph1RT	Ph2RT	Ph3RT	Ph1RY	Ph2RY	Ph3RY	Ph1Stem	Ph2Stem	Ph3Stem	Description	Domain	Localization
Tryptophan decarboxylase	PhaTDC1a	1	0.425	1.186	0.685	80.382	70.201	216.898	246.043	326.869	78.959	1.576	4.53	5.64	Pyridoxal phosphate-dependent decarboxylase [Corchorus olitorius]	Histidine decarboxylase	Cytoplasm
Tryptamine hydroxylase	PhaT6H1a	0.980915	12.7836	3656.87	31.4502	29.4164	3540.13	14766.4	11216.7	18051.8	3166.13	37.3748	79.9031	137.708	Tryptamine 5-hydroxylase OS=Oryza sativa subsp. japonica (Rice)	P450, BatA, BatA	Endoplasmic reticulum
Tryptamine hydroxylase	PhaT5H1a	0.966488	36.075	29.328	38.431	226.352	214.8	302.437	232.001	290.491	235.296	35.203	32.988	42.929	Cytochrome P450 71A9 [Morella rubra]	-	Endoplasmic reticulum
O-methyltransferase	OMT1	0.988773	105.059	106.931	87.6588	1211.15	859.635	1867.08	2942.57	3925.75	963.811	101.659	117.191	97.0214	O-methyltransferase family protein [Arabidopsis thaliana]	Methyltransf_2, Dimerisation, Dimerisation2, Dimerisation2, Methyltransf_PK, Methyltransf_PK, Methyltransf_23, Methyltransf_31, Methyltransf_31, Rrf2	Cytoplasm
O-methyltransferase	PhaOMT2a	0.957739	0	31.4502	7.3049	5208.59	4993.7	27434.7	17186.5	28842.3	4530.15	10.4649	21.3075	62.5945	O-methyltransferase 1 [Arabidopsis thaliana]	Methyltransf_2, Dimerisation, Methyltransf_12, Dimerisation2, Methyltransf_23, Methyltransf_25, Methyltransf_25, Methyltransf_11	Cytoplasm
O-methyltransferase	OMT3	0.948371	46.2258	33.9662	27.3934	470.412	480.614	1791.2	1157.06	2140.34	370.606	438.033	117.191	267.591	O-methyltransferase 1 [Arabidopsis thaliana]	Methyltransf_2, Dimerisation, Dimerisation, Dimerisation2	Cytoplasm
O-methyltransferase	OMT4	-	2961.6	7600.89	3703.59	36894.4	17349	16612.8	23085.8	18268.8	25466.4	4149.35	10890.8	3924.67	caffeoyl-CoA O-methyltransferase.	Methyltransf_3, Methyltransf_24, Methyltransf_31, RRM_2	Cytoplasm
Pictet-Spenglerase	PS1	0.893489	0.812	0.294	1.006	8.757	11.159	9.829	4.373	4.379	4.789	0.885	1.119	0.948	norbelladine synthase-like [Alnus glutinosa]	Bet_v1-like	Cytoplasm
Pictet-Spenglerase	PS2	0.923707	8.788	9.397	8.482	40.807	35.379	25.455	31.219	29.4	31.68	9.873	15.542	10.048	putative Strictosidine synthase [Melia azedarach]	-	Cytoplasm|Plastid
Pictet-Spenglerase	PS3	0.738702	0	0	3.65245	52390.3	58068.3	56383.6	45559.4	51674	52159.5	46.3448	50.6053	97.0214	MLP-like protein 43 [Corylus avellana]	Bet_v1	Cytoplasm|Nucleus
Pyruvate decarboxylase	PhaPDC1a	0.974818	0	0	0.191	13.22	11.464	31.915	42.952	64.647	10.194	0.157	0	0.277	Pyruvate decarboxylase [Quillaja saponaria]	Pyruvate decarboxylase	Plastid
Pyruvate decarboxylase	PDC2	0.944431	18.331	22.196	19.872	203.993	140.497	278.798	120.373	294.75	230.023	38.684	134.371	37.817	hypothetical protein CUMW_000290 [Citrus unshiu]	Pyruvate decarboxylase	Cytoplasm|Nucleus
Pyruvate decarboxylase	PDC3	0.956845	3.5	1.48	4.395	84.887	70.79	183.43	66.086	169.016	97.018	14.131	14.167	18.334	hypothetical protein EZV62_026832 [Acer yangbiense]	Pyruvate decarboxylase	Cytoplasm|Nucleus|Peroxisome
Flavin-dependent oxidoreductase	BBE1	0.869895	0.574	0.286	0.806	1.445	4.575	4.302	10.263	10.297	4.702	0.093	0	0.331	tetrahydroberberine oxidase-like [Corylus avellana]	Berberine and berberine like	Lysosome/Vacuole
Flavin-dependent oxidoreductase	BBE2_T	0.980705	1.988	1.955	1.56	93.091	117.728	480.012	371.251	529.544	77.861	5.469	2.425	3.862	hypothetical protein LWI28_025190 [Acer negundo]	-	Extracellular|Lysosome/Vacuole
Flavin-dependent oxidoreductase	BBE2_iso	0.97597	56.7317	3.77403	29.2196	12343.5	13908.5	60985.8	47175.6	71112.5	9900.97	215.279	103.874	165.875	tetrahydrocannabinolic acid synthase.	FAD_binding_4, FAD_binding_4, BBE	Lysosome/Vacuole
Flavin-dependent oxidoreductase	BBE3	0.948785	0.261	0	0.468	9.309	10.738	35.868	36.285	44.149	6.767	0.034	0	0.214	hypothetical protein EZV62_027491 [Acer yangbiense]	PCMH-type FAD-binding domain profile.	Extracellular|Lysosome/Vacuole
Flavin-dependent oxidoreductase	BBE4	0.985961	21.0117	15.0961	16.436	1632.61	1930.27	6589.95	5635.5	8329.38	1349.81	40.3648	29.2978	46.9458	tetrahydrocannabinolic acid synthase	FAD_binding_4, BBE	Lysosome/Vacuole
Flavin-dependent oxidoreductase	BBE5	0.946571	79.8446	55.3524	47.4819	163.899	101.593	676.01	696.839	1444.36	236.809	101.659	186.44	107.975	-	FAD_binding_4, FAD_binding_4, ALO, ALO	Extracellular
Flavin-dependent monooxygenase	YUC1	0.966488	36.075	29.328	38.431	226.352	214.8	302.437	232.001	290.491	235.296	35.203	32.988	42.929	Probable indole-3-pyruvate monooxygenase YUCCA4 [Juglans regia]	FLAVIN-BINDING MONOOXYGENASE-LIKE PROTEIN (AFU_ORTHOLOGUE AFUA_4G09220)	Cytoplasm
aElucidated active enzymes in the harmine 1 pathway

### Sheet: table S6
Supplemental Table S6. Gene id of protein sequences used in the phylogenetic tree
Type	Name in the tree	ID	Source
CYP	CYP71BG47, PhaT6H	isONclust_cluster_5597;Tryptamine 5-hydroxylase OS=Oryza sativa subsp. japonica (Rice)	IsoSeq data
CYP	CYP71BG48, PhaT5H	TRINITY_DN2005_c0_g2;Cytochrome P450 71A9 [Morella rubra]	TruSeq data
CYP	CYP71BG4	KAH9772802 [Citrus sinensis]	NCBI
CYP	SvT5H	CYP71A1_Sevir.8G219600;Tryptamine 5-hydroxylase [Setaria viridis]	Phytozome database; Setaria viridis v4.1
CYP	ZmT5H	CYP71_GRMZM2G102662;Tryptamine 5-hydroxylase [Zea mays]	Phytozome database; Zea mays RefGen_V4
CYP	OsT5H	CYP71P1 L01_2_CYP71P1;Q2QUC5;Tryptamine 5-hydroxylase [Oryza sativa]	Plant cytochrome P450 database (2020)a
CYP	TaT5H	CYP71-like_TraesCS4B01G396300: Tryptamine 5-hydroxylase [Triticum aestivum]	Ensembl Plants database IWGSC RefSeq v1.0
CYP	CYP51	CYP51 101_5_CYP51;Dzin_3.42;Sterol C-14 demethylase [Dioscorea_zingiberensis]	Plant cytochrome P450 database (2020)a
CYP	CYP51G1	CYP51G1 104_5_CYP51G;AT1G11680;Sterol 14-demethylase [Arabidopsis thaliana]	Plant cytochrome P450 database (2020)a
CYP	CYP51H10	CYP51H10 107_2_SAD2;ABG88965.1;beta-amyrin 12,13 beta-epoxidase and 16beta-hydroxylase [Avena strigosa]	Plant cytochrome P450 database (2020)a
CYP	CYP701A3	CYP701A3 307_3_GA3;NP_197962.1;ent-kaurene oxidase [Arabidopsis thaliana]	Plant cytochrome P450 database (2020)a
CYP	CYP701A8	CYP701A8 304_3_CYP701A8;XP_015640905.1;ent-sandaracopimaradiene 3-hydroxylase [Oryza sativa Japonica Group]	Plant cytochrome P450 database (2020)a
CYP	CYP703A2	CYP703A2 laurate 7-monooxygenase [Arabidopsis thaliana]	Plant cytochrome P450 database (2020)a
CYP	CYP705A1	CYP705A1 113_2_CYP705A1;OAP00952.1;Arabidiol lyase [Arabidopsis thaliana]	Plant cytochrome P450 database (2020)a
CYP	CYP705A5	CYP705A5 111_3_CYP705A5;NP_199610.1;thalian-diol desaturase [Arabidopsis thaliana]	Plant cytochrome P450 database (2020)a
CYP	CYP706B1	CYP706B1 207_2_CYP706B1;Gh_D03G1513;(+)-delta-cadinene 8-hydroxylase [Gossypium hirsutum]	Plant cytochrome P450 database (2020)a
CYP	CYP706X	CYP706X 601_7_EbreF6H;flavone 6-hydroxylase [Erigeron_breviscapus]	Plant cytochrome P450 database (2020)a
CYP	CYP707A1	CYP707A1 802_8_CYP707A1;NP_001234517.1;ABA 8'-hydroxylase [Solanum lycopersicum]	Plant cytochrome P450 database (2020)a
CYP	CYP708A2	CYP708A2 111_2_CYP708A2;NP_001032030.1;thalianol hydroxylase [Arabidopsis thaliana]	Plant cytochrome P450 database (2020)a
CYP	CYP710A	CYP710A 104_13_CYP710A;AT2G28850;Sterol 22-desaturase [Arabidopsis thaliana]	Plant cytochrome P450 database (2020)a
CYP	CYP711A1	CYP711A1 MAX1;Carlactone C19 Oxidase [Arabidopsis thaliana]	Plant cytochrome P450 database (2020)a
CYP	CYP714A1	CYP714A1 307_5D_CYP714A1;NP_568463.1;GA12 16-carboxylase [Arabidopsis thaliana]	Plant cytochrome P450 database (2020)a
CYP	CYP714A2	CYP714A2 307_5D_CYP714A2;NP_197872.1;gibberellin 13-/12alpha-oxidase [Arabidopsis thaliana]	Plant cytochrome P450 database (2020)a
CYP	CYP714B1	CYP714B1 307_5D_CYP714B1;XP_015645488.1;gibberellin 13-oxidase [Oryza sativa Japonica Group]	Plant cytochrome P450 database (2020)a
CYP	CYP714D1	CYP714D1 307_5D_CYP714D1;XP_015637923.1;gibberellin 16alpha,17-epoxidase [Oryza sativa Japonica Group]	Plant cytochrome P450 database (2020)a
CYP	CYP716A12	CYP716A12 110_1_CYP716A12;ABC59076.1;beta-amyrin 28-monooxygenase [Medicago truncatula]	Plant cytochrome P450 database (2020)a
CYP	CYP716A14	CYP716A14 106_2D_CYP716A14;AHF22083.1;beta-amyrin 3-oxidase [Artemisia annua]	Plant cytochrome P450 database (2020)a
CYP	CYP716A141	CYP716A141 106_2D_CYP716A141;BAX04008.1;beta-amyrin 16beta-monooxygenase [Platycodon grandiflorus]	Plant cytochrome P450 database (2020)a
CYP	CYP716A15	CYP716A15 F6H9N6;Beta-amyrin 28-monooxygenase [Vitis vinifera]	Plant cytochrome P450 database (2020)a
CYP	CYP716A17	CYP716A17 A5BFI4;Beta-amyrin 28-monooxygenase [Vitis vinifera]	Plant cytochrome P450 database (2020)a
CYP	CYP716A2	CYP716A2 106_2D_CYP716A2;BAU61505.1;beta-amyrin 22alpha-hydroxylase [Arabidopsis thaliana]	Plant cytochrome P450 database (2020)a
CYP	CYP716A47	CYP716A47 114_2_CYP716A47;AEY75212.1;dammarenediol 12-hydroxylase [Panax ginseng]	Plant cytochrome P450 database (2020)a
CYP	CYP716A53	CYP716A53 114_3_CYP716A53;AFO63031.1;protopanaxadiol 6-hydroxylase [Panax ginseng]	Plant cytochrome P450 database (2020)a
CYP	CYP716A83	CYP716A83 108_1_CYP716A83;AOG74832.1;beta-amyrin 28-oxidase [Centella asiatica]	Plant cytochrome P450 database (2020)a
CYP	CYP716AL1	CYP716AL1 117_2_CYP716AL1;AEX07772.1;Lupeol 28-monooxygenase [Catharanthus roseus]	Plant cytochrome P450 database (2020)a
CYP	CYP716C11	CYP716C11 108_2_CYP716C11;AOG74835.1;oleanolic acid 2-alpha-oxidase [Centella asiatica]	Plant cytochrome P450 database (2020)a
CYP	CYP716E26	CYP716E26 106_2D_CYP716E26;XP_004241821.1;beta-amyrin 6beta-monooxygenase [Solanum lycopersicum]	Plant cytochrome P450 database (2020)a
CYP	CYP716E41	CYP716E41 108_3_CYP716E41;AOG74834.1;oleanolic acid 6-beta-oxidase [Centella asiatica]	Plant cytochrome P450 database (2020)a
CYP	CYP716S5	CYP716S5 106_2D_CYP716S5;AOG74839.1;beta-amyrin 12,13-epoxidase [Platycodon grandiflorus]	Plant cytochrome P450 database (2020)a
CYP	CYP716Y1	CYP716Y1 106_2D_CYP716Y1;AHF45909.1;beta-amyrin 16alpha-hydroxylase [Bupleurum falcatum]	Plant cytochrome P450 database (2020)a
CYP	CYP719A1	CYP719A1 905_3_CAS;BAB68769.1;(S)-canadine synthase [Coptis japonica]	Plant cytochrome P450 database (2020)a
CYP	CYP719A13	CYP719A13 904_9_SPS;ABR14721.1;stylopine synthase [Argemone mexicana]	Plant cytochrome P450 database (2020)a
CYP	CYP719A14	CYP719A14 904_8_CFS;ABR14722.1;cheilanthifoline synthase [Argemone mexicana]	Plant cytochrome P450 database (2020)a
CYP	CYP719B1	CYP719B1 903_2_CYP719B1;ABR14720.1;salutaridine synthase [Papaver somniferum]	Plant cytochrome P450 database (2020)a
CYP	CYP71A16	CYP71A16 112_2_CYP71A16;AED94832.1;marneral 23-hydroxylase [Arabidopsis thaliana]	Plant cytochrome P450 database (2020)a
CYP	CYP71A500	CYP71A500 401_6D_MS;AAL06397.1;menthofuran synthase [Mentha x piperita]	Plant cytochrome P450 database (2020)a
CYP	CYP71AN24	CYP71AN24 501_2_CYP71AN24;BAP15888.1;Phenylacetaldehyde oxime monooxygenase [Prunus mume]	Plant cytochrome P450 database (2020)a
CYP	CYP71AV1	CYP71AV1 202_2_CYP71AV1;ABB82944.1;amorpha-4,11-diene C-12 oxidase [Artemisia annua]	Plant cytochrome P450 database (2020)a
CYP	CYP71AV3	CYP71AV3 205_2_GAO;AHN62855.1;germacrene A oxidase [Tanacetum parthenium]	Plant cytochrome P450 database (2020)a
CYP	CYP71AX36	CYP71AX36 AWK77745.1;costunolide 14-hydroxylase [Helianthus annuus]	Plant cytochrome P450 database (2020)a
CYP	CYP71AY4	CYP71AY4 Sarpagan bridge enzyme [Rauvolfia serpentina]	Plant cytochrome P450 database (2020)a
CYP	CYP71AY5	CYP71AY5 Sarpagan bridge enzyme [Rauvolfia serpentina]	Plant cytochrome P450 database (2020)a
CYP	CYP71B38	CYP71B38 405_2I_CYP71B38;AT3G53280;Linalool 8-monooxygenase [Arabidopsis thaliana]	Plant cytochrome P450 database (2020)a
CYP	CYP71B40	CYP71B40 504_2_CYP71B40;AIU56748.1;aldoxime dehydratase [Populus trichocarpa]	Plant cytochrome P450 database (2020)a
CYP	CYP71BA1	CYP71BA1 203_2_CYP71BA1;BAJ39893.1;alpha-humulene 10-hydroxylase [Zingiber zerumbet]	Plant cytochrome P450 database (2020)a
CYP	CYP71BE52	CYP71BE52 301_4D_CYP71BE52;ALM25794.1;salviol synthase [Salvia pomifera]	Plant cytochrome P450 database (2020)a
CYP	CYP71BE79	CYP71BE79 208_5_CYP71BE79;Gh_D13G1407;8-hydroxy-7-keto-delta-cadinene hydroxylase [Gossypium hirsutum]	Plant cytochrome P450 database (2020)a
CYP	CYP71BJ1	CYP71BJ1 901_4D_T19H;ADZ48681.1;tabersonine/lochnericine 19-hydroxylase [Catharanthus roseus]	Plant cytochrome P450 database (2020)a
CYP	CYP71BL2	CYP71BL2 205_3_COS;AHN62856.1;costunolide synthase [Tanacetum parthenium]	Plant cytochrome P450 database (2020)a
CYP	CYP71BN1	CYP71BN1 311_3_CYP71BN1;K4CI56;lycosantalene oxygenase [Solanum lycopersicum]	Plant cytochrome P450 database (2020)a
CYP	CYP71D12	CYP71D12 901_4_T16H2;tabersonine 16-hydroxylase [Catharanthus roseus]	Plant cytochrome P450 database (2020)a
CYP	CYP71D13	CYP71D13 401_2_L3H;AAD44151.1;(S)-limonene 3-monooxygenase [Mentha x piperita]	Plant cytochrome P450 database (2020)a
CYP	CYP71D18	CYP71D18 402_2_L6H;AAD44150.1;(S)-limonene 6-monooxygenase [Mentha spicata]	Plant cytochrome P450 database (2020)a
CYP	CYP71D1V2	CYP71D1V2 901_6C_T3O;AKM12282.1;tabersonine 3-oxidase [Catharanthus roseus]	Plant cytochrome P450 database (2020)a
CYP	CYP71D20	CYP71D20 205_2_EAH;NP_001311564.1;5-epiaristolochene 1,3-dihydroxylase [Nicotiana tabacum]	Plant cytochrome P450 database (2020)a
CYP	CYP71D353	CYP71D353 118_2_CYP71D353;AHB62239.1;Dihydro-lupeol 20-hydroxylase and 20-hydroxy-lupeol 28-carboxylase [Lotus japonicus]	Plant cytochrome P450 database (2020)a
CYP	CYP71D55	CYP71D55 206_2_HPO;ABS00393.1;premnaspirodiene oxygenase [Hyoscyamus muticus]	Plant cytochrome P450 database (2020)a
CYP	CYP71D9	CYP71D9 702_4_IF6H;NP_001304582.1;Isoflavonoid 6-hydroxylase [Glycine max]	Plant cytochrome P450 database (2020)a
CYP	CYP71DD6	CYP71DD6 F8S1H8;Eupatolide synthase [Helianthus annuus]	Plant cytochrome P450 database (2020)a
CYP	CYP71E1	CYP71E1 502_2_CYP71E1;XP_002466096.1;4-hydroxyphenylacetaldehyde oxime monooxygenase [Sorghum bicolor]	Plant cytochrome P450 database (2020)a
CYP	CYP71E7	CYP71E7 503_2_CYP71E7;AAP57704.1;2-methylbutanal oxime monooxygenase [Manihot esculenta]	Plant cytochrome P450 database (2020)a
CYP	CYP71X	CYP71X 205_4_PTS;AHM24033.1;parthenolide synthase [Tanacetum parthenium]	Plant cytochrome P450 database (2020)a
CYP	CYP71Z6	CYP71Z6 303_3_CYP71Z6;XP_015623817.1;ent-isokaurene C2/C3-hydroxylase [Oryza sativa Japonica Group]	Plant cytochrome P450 database (2020)a
CYP	CYP71Z7	CYP71Z7 305_6_CYP71Z7;XP_015623473.1;ent-cassadiene C2-hydroxylase [Oryza sativa Japonica Group]	Plant cytochrome P450 database (2020)a
CYP	CYP720B1	CYP720B1 302_3_CYP720B1;AAX07431.1;abietadienol/abietadienal oxidase [Pinus taeda]	Plant cytochrome P450 database (2020)a
CYP	CYP722C	CYP722C Direct conversion of carlactonoic acid to orobanchol;Strigolactone biosynthesis [Vigna unguiculata]	Plant cytochrome P450 database (2020)a
CYP	CYP724B1	CYP724B1 105_1I_CYP724B1;XP_015635418.1;Campesterol 22-hydroxylase [Oryza sativa Japonica Group]	Plant cytochrome P450 database (2020)a
CYP	CYP725A1	CYP725A1 309_4_T10H;AAK00946.1;AF318211;taxane 10-beta-hydroxylase [Taxus cuspidata]	Plant cytochrome P450 database (2020)a
CYP	CYP725A2	CYP725A2 309_4I_T10betaOH;AAT47183.1;taxoid 10-beta hydroxylase [Taxus cuspidata]	Plant cytochrome P450 database (2020)a
CYP	CYP725A3	CYP725A3 309_5_T13H;AAL23619.1;AY056019;taxane 13-alpha-hydroxylase [Taxus cuspidata]	Plant cytochrome P450 database (2020)a
CYP	CYP725B	CYP725B 309_6_T2H;AAS89065.2;AY518383;taxoid 2-alpha-hydroxylase [Taxus canadensis]	Plant cytochrome P450 database (2020)a
CYP	CYP725F	CYP725F 309_2_T5H;AAQ56240.2;AY289209;taxadiene 5-alpha hydroxylase [Taxus cuspidata]	Plant cytochrome P450 database (2020)a
CYP	CYP725X1	CYP725X1 309_4D_T14H;AAO66199.1;AY188177;taxane 14-beta-hydroxylase [Taxus cuspidata]	Plant cytochrome P450 database (2020)a
CYP	CYP725X2	CYP725X2 309_7_T7H;AAQ75553.1;AY307951;taxoid 7-beta-hydroxylase [Taxus cuspidata]	Plant cytochrome P450 database (2020)a
CYP	CYP72A1	CYP72A1 404_9_SLS;AAA33106.1;secologanin synthase [Catharanthus roseus]	Plant cytochrome P450 database (2020)a
CYP	CYP72A154	CYP72A154 106_3_CYP72A154;BAL45207.1;11-oxo-beta-amyrin 30-oxidase [Glycyrrhiza uralensis]	Plant cytochrome P450 database (2020)a
CYP	CYP72A188	CYP72A188 102_1I_CYP72A188;BAV14872.1;Steroid C-22 oxygenase [Solanum tuberosum]	Plant cytochrome P450 database (2020)a
CYP	CYP72A208	CYP72A208 102_2I_CYP72A208;BAV14871.1;Steroid C-26 oxygenase [Solanum tuberosum]	Plant cytochrome P450 database (2020)a
CYP	CYP72A224	CYP72A224 404_7_7DLH;AHK60834.1 7-deoxyloganic acid hydroxylase [Catharanthus roseus]	Plant cytochrome P450 database (2020)a
CYP	CYP72A61	CYP72A61 109_2_CYP72A61;ABC59088.1;24-OH-beta-amyrin 22beta-hydroxylase [Medicago truncatula]	Plant cytochrome P450 database (2020)a
CYP	CYP72A67	CYP72A67 110_2_CYP72A67;ABC59075.1;oleanolic acid 2beta-hydroxylase [Medicago truncatula]	Plant cytochrome P450 database (2020)a
CYP	CYP72A68	CYP72A68 110_3_CYP72A68;ABC59077.1;2beta-Hydroxy Oleanolic acid 23-carboxylase [Medicago truncatula]	Plant cytochrome P450 database (2020)a
CYP	CYP734A1	CYP734A1 105_8_BAS1;AT2G26710;Brassinosteroid 26-hydroxylase [Arabidopsis thaliana]	Plant cytochrome P450 database (2020)a
CYP	CYP735A1	CYP735A1 NP_198661.1;cytokinin trans-hydroxylase [Arabidopsis thaliana]	Plant cytochrome P450 database (2020)a
CYP	CYP736A107	CYP736A107 C01_3_B4H;AHN09742.1;biphenyl-4-hydroxylase [Sorbus aucuparia]	Plant cytochrome P450 database (2020)a
CYP	CYP736A167	CYP736A167 201_2D_CYP736A167;AMR44190.1;(Z)-aplpha-santalol 12-hydroxylase [Santalum album]	Plant cytochrome P450 database (2020)a
CYP	CYP73A	CYP73A 601_2_C4H;cinnamate 4-hydroxylase [Erigeron_breviscapus]	Plant cytochrome P450 database (2020)a
CYP	CYP74A	CYP74A 001_2D_AOS;XP_015624763.1;hydroperoxide dehydratase [Oryza sativa Japonica Group]	Plant cytochrome P450 database (2020)a
CYP	CYP74C	CYP74C 001_2D_HPL;XP_015626416.1;hydroperoxide lyase [Oryza sativa Japonica Group]	Plant cytochrome P450 database (2020)a
CYP	CYP74D	CYP74D 001_2D_DES;NP_001234527.1;9-divinyl ether synthase [Solanum lycopersicum]	Plant cytochrome P450 database (2020)a
CYP	CYP750B	CYP750B 403_2_CYP750B;AKH41019.1;(+)-sabinene-3-hydroxylase [Thuja plicata]	Plant cytochrome P450 database (2020)a
CYP	CYP75A	CYP75A 603_7_F3pie5pieH;XP_010651523.1;flavonoid 3',5'-hydroxylase [Vitis vinifera]	Plant cytochrome P450 database (2020)a
CYP	CYP75B	CYP75B 603_7_F3pieH;NP_001267916.1;flavonoid 3'-hydroxylase [Vitis vinifera]	Plant cytochrome P450 database (2020)a
CYP	CYP76A26	CYP76A26 404_5_IO;AHK60833.1;iridoid oxidase [Catharanthus roseus]	Plant cytochrome P450 database (2020)a
CYP	CYP76AA	CYP76AA 403_2I_CYP76AA;CYP76AA25;AKH41025.1;(+)-sabinene-3-hydroxylase [Thuja plicata]	Plant cytochrome P450 database (2020)a
CYP	CYP76AH1	CYP76AH1 301_3_FS;AGN04215.1;ferruginol synthase [Salvia miltiorrhiza]	Plant cytochrome P450 database (2020)a
CYP	CYP76AH3	CYP76AH3 301_4_CYP76AH3;AMB36496.1;ferruginol 11-monooxygenase [Salvia miltiorrhiza]	Plant cytochrome P450 database (2020)a
CYP	CYP76AK1	CYP76AK1 301_D5_CYP76AK1;AMB36497.1;11-hydroxysugiol 20-monooxygenase [Salvia miltiorrhiza]	Plant cytochrome P450 database (2020)a
CYP	CYP76AK6	CYP76AK6 301_5_CYP76AK6;ALM25797.1;carnosic acid synthase [Salvia pomifera]	Plant cytochrome P450 database (2020)a
CYP	CYP76B6	CYP76B6 404_2_G8O;CAC80883.1;geraniol 10-hydroxylase [Catharanthus roseus]	Plant cytochrome P450 database (2020)a
CYP	CYP76F39	CYP76F39 201_2D_CYP76F39;AHB33940.1;santalene/bergamotene oxidase [Santalum album]	Plant cytochrome P450 database (2020)a
CYP	CYP76M6	CYP76M6 304_4D_CYP76M6;XP_015625955.1;oryzalexin E synthase [Oryza sativa Japonica Group]	Plant cytochrome P450 database (2020)a
CYP	CYP76M7	CYP76M7 305_4_CYP76M7_8;XP_015623593.1;ent-cassadiene C11-alpha-hydroxylase [Oryza sativa Japonica Group]	Plant cytochrome P450 database (2020)a
CYP	CYP76M8	CYP76M8 304_4D_CYP76M8;XP_015623630.1;oryzalexin D synthase [Oryza sativa Japonica Group]	Plant cytochrome P450 database (2020)a
CYP	CYP77A6	CYP77A6 004_2_CYP77A6;NP_187668.1;fatty acid in-chain hydroxylase [Arabidopsis thaliana]	Plant cytochrome P450 database (2020)a
CYP	CYP79A1	CYP79A1 A01_6D_CYP79A1;XP_002466099.1;tyrosine N-monooxygenase [Sorghum bicolor]	Plant cytochrome P450 database (2020)a
CYP	CYP79A2	CYP79A2 A01_6D_CYP79A2;NP_568153.2;phenylalanine N-monooxygenase [Arabidopsis thaliana]	Plant cytochrome P450 database (2020)a
CYP	CYP79B2	CYP79B2 A01_6D_CYP79B2;NP_195705.1;tryptophan N-monooxygenase [Arabidopsis thaliana]	Plant cytochrome P450 database (2020)a
CYP	CYP79D1	CYP79D1 503_1_CYP79D1;AAF27289.1;valine N-monooxygenase [Manihot esculenta]	Plant cytochrome P450 database (2020)a
CYP	CYP79D16	CYP79D16 501_1_CYP79D16;ADM34983.1;Phenylalanine n-monooxygenase [Prunus mume]	Plant cytochrome P450 database (2020)a
CYP	CYP79D3	CYP79D3 503_1I_CYP79D3;AAT11920.1;isoleucine N-monooxygenase [Lotus japonicus]	Plant cytochrome P450 database (2020)a
CYP	CYP79D6	CYP79D6 504_1_CYP79D6;AHF20912.1;Phenylalanine n-monooxygenase [Populus trichocarpa]	Plant cytochrome P450 database (2020)a
CYP	CYP79E1	CYP79E1 502_1I_CYP79E1;AAF66543.1;tyrosine N-monooxygenase [Triglochin maritima]	Plant cytochrome P450 database (2020)a
CYP	CYP79F1	CYP79F1 A01_6_CYP79F1;NP_563996.2;homomethionine N-monooxygenase [Arabidopsis thaliana]	Plant cytochrome P450 database (2020)a
CYP	CYP80A1	CYP80A1 902_5D_CYP80A1;AAC48987.1;berbamunine synthase [Berberis stolonifera]	Plant cytochrome P450 database (2020)a
CYP	CYP80B1	CYP80B1 902_5_CYP80B1;AAC39453.1;(S)-N-methylcoclaurine 3'-hydroxylase [Eschscholzia californica]	Plant cytochrome P450 database (2020)a
CYP	CYP80G2	CYP80G2 902_7_CYP80G2;BAF80448.1;corytuberine synthase [Coptis japonica var. dissecta]	Plant cytochrome P450 database (2020)a
CYP	CYP81F2	CYP81F2 A01_11D_CYP81F2;AED96867.1;indol-3-yl-methylglucosinolate hydroxylase [Arabidopsis thaliana]	Plant cytochrome P450 database (2020)a
CYP	CYP81F4	CYP81F4 A01_11D_CYP81F4;AEE86790.1;indol-3-yl-methylglucosinolate hydroxylase [Arabidopsis thaliana]	Plant cytochrome P450 database (2020)a
CYP	CYP81Q1	CYP81Q1 G02_2_CYP81Q1;BAE48234.1;PSS;piperitol/sesamin synthase [Sesamum indicum]	Plant cytochrome P450 database (2020)a
CYP	CYP81Q58	CYP81Q58 115_3_CYP81Q58;Csa6G088160;AIT72031.1;Cucurbitadienol C25-hydroxylase [Cucumis sativus]	Plant cytochrome P450 database (2020)a
CYP	CYP81Q59	CYP81Q59 115_6D_CYP81Q59;Csa6G088180;AIY67847.1;Cucurbitadienol C2-hydroxylase [Cucumis sativus]	Plant cytochrome P450 database (2020)a
CYP	CYP82D113	CYP82D113 207_4_CYP82D113;Gh_D05G1894;7-keto-delta-cadinene 8-hydroxylase [Gossypium hirsutum]	Plant cytochrome P450 database (2020)a
CYP	CYP82D33	CYP82D33 604_3_F6H;AGF30364.1;flavone 6-hydroxylase [Ocimum basilicum]	Plant cytochrome P450 database (2020)a
CYP	CYP82D500	CYP82D500 602_7I_F6H1;Sbai130234;flavone 6-hydroxylase [Scutellaria baicalensis]	Plant cytochrome P450 database (2020)a
CYP	CYP82E1	CYP82E1 703_3_I2pieH;XP_003532672.1;isoflavone 2'-hydroxylase [Glycine max]	Plant cytochrome P450 database (2020)a
CYP	CYP82E4	CYP82E4 907_13_CYP82E4;ABA07805.1;nicotine demethylase [Nicotiana tabacum]	Plant cytochrome P450 database (2020)a
CYP	CYP82G1	CYP82G1 306_2_CYP82G1;NP_189154.1;trimethyltridecatetraene/dimethylnonatriene synthase [Arabidopsis thaliana]	Plant cytochrome P450 database (2020)a
CYP	CYP82N3	CYP82N3 904_12_P6H;AGC92397.1;protopine 6-hydroxylase [Papaver somniferum]	Plant cytochrome P450 database (2020)a
CYP	CYP82N4	CYP82N4 904_11_MSH;AGC92398.1;methyltetrahydroprotoberberine 14-monooxygenase [Papaver somniferum]	Plant cytochrome P450 database (2020)a
CYP	CYP82P2	CYP82P2 910_1_DB10H;BBD34756.1;dihydrosanguinarine 10-hydroxylase [Eschscholzia californica subsp. californica]	Plant cytochrome P450 database (2020)a
CYP	CYP82X1	CYP82X1 905_8_CYP82X1;AFB74614.1;1-hydroxy-13-O-acetyl-N-methylcanadine 8-hydroxylase [Papaver somniferum]	Plant cytochrome P450 database (2020)a
CYP	CYP82X2	CYP82X2 905_6_CYP82X2;AFB74616.1;1-hydroxy-N-methylcanadine 13-hydroxylase [Papaver somniferum]	Plant cytochrome P450 database (2020)a
CYP	CYP82Y1	CYP82Y1 905_5_CYP82Y1;AFB74617.1;N-methylcanadine 1-hydroxylase [Papaver somniferum]	Plant cytochrome P450 database (2020)a
CYP	CYP83A1	CYP83A1 A01_7_CYP83A1;NP_193113.1;(methylthio)alkanaldoxime N-monooxygenase [Arabidopsis thaliana]	Plant cytochrome P450 database (2020)a
CYP	CYP83B1	CYP83B1 A01_7D_CYP83B1;NP_194878.1;aromatic aldoxime N-monooxygenase [Arabidopsis thaliana]	Plant cytochrome P450 database (2020)a
CYP	CYP84A1	CYP84A1 F5H;ferulate 5-hydroxylase [Arabidopsis thaliana]	Plant cytochrome P450 database (2020)a
CYP	CYP84A4	CYP84A4 p-coumaraldehyde 3-hydroxylase;arabidopyrones biosynthesis [Arabidopsis thaliana]	Plant cytochrome P450 database (2020)a
CYP	CYP85A1	CYP85A1 105_5I_BR6OX1;NP_851105.1;brassinosteroid-6-oxidase 1 [Arabidopsis thaliana]	Plant cytochrome P450 database (2020)a
CYP	CYP85A2	CYP85A2 105_7_BR6OX2;AT3G30180;Brassinosteroid-6-oxidase 2 [Arabidopsis thaliana]	Plant cytochrome P450 database (2020)a
CYP	CYP86A1	CYP86A1 005_1_CYP86A1;NP_200694.1;long-chain fatty acid omega-monooxygenase [Arabidopsis thaliana]	Plant cytochrome P450 database (2020)a
CYP	CYP86A22	CYP86A22 003_1_CYP86A22;AAZ39642.1;long-chain acyl-CoA omega-monooxygenase [Petunia x hybrida]	Plant cytochrome P450 database (2020)a
CYP	CYP86A4	CYP86A4 004_1I_CYP86A4;NP_171666.1;fatty acid omega-hydroxylase [Arabidopsis thaliana]	Plant cytochrome P450 database (2020)a
CYP	CYP86B1	CYP86B1 006_1_CYP86B1;NP_001330676.1;fatty acid omega-hydroxylase [Arabidopsis thaliana]	Plant cytochrome P450 database (2020)a
CYP	CYP87D16	CYP87D16 106_2D_CYP87D16;AHF22090.1;beta-amyrin 16alpha-hydroxylase [Maesa lanceolata]	Plant cytochrome P450 database (2020)a
CYP	CYP87D18	CYP87D18 116_4_CYP87D18;24,25-dihydroxy-Cucurbitadienol 11-hydroxylase [Siraitia grosvenorii]	Plant cytochrome P450 database (2020)a
CYP	CYP87D20	CYP87D20 115_2_CYP87D20;Csa1G044890;AIT72037.1;Cucurbitadienol C11 carbonylase and C20 hydroxylase [Cucumis sativus]	Plant cytochrome P450 database (2020)a
CYP	CYP88A3	CYP88A3 307_4_CYP88A3;NP_001320198.1;gibberellin 7-oxidase [Arabidopsis thaliana]	Plant cytochrome P450 database (2020)a
CYP	CYP88D6	CYP88D6 106_2_CYP88D6;BAG68929.1;beta-amyrin 11-oxidase [Glycyrrhiza uralensis]	Plant cytochrome P450 database (2020)a
CYP	CYP88L2	CYP88L2 115_6D_CYP88L2;Csa3G903540;A0A0A0LHC2;Cucurbitadienol C19 hydroxylase [Cucumis sativus]	Plant cytochrome P450 database (2020)a
CYP	CYP89A9	CYP89A9 Fluorescent Chlorophyll Catabolite Deformylase [Arabidopsis thaliana]	Plant cytochrome P450 database (2020)a
CYP	CYP90A1	CYP90A1 105_2_CPD;AT5G05690;Steroid C-3 Oxidation [Arabidopsis thaliana]	Plant cytochrome P450 database (2020)a
CYP	CYP90B1	CYP90B1 105_1_DWF4;AT3G50660;Campesterol 22-alpha-hydroxylase [Arabidopsis thaliana]	Plant cytochrome P450 database (2020)a
CYP	CYP90B2	CYP90B2 102_1I_CYP90B_2;Dzin_111.891;Cholesterol 22-hydroxylase [Dioscorea_zingiberensis]	Plant cytochrome P450 database (2020)a
CYP	CYP90B50	CYP90B50 Cholesterol 16,22S-dihydroxylase [Trigonella foenum]	Plant cytochrome P450 database (2020)a
CYP	CYP90C1	CYP90C1 105_4I_CYP90C1;ROT3;NP_568002.1;3-epi-6-deoxocathasterone 23-monooxygenase [Arabidopsis thaliana]	Plant cytochrome P450 database (2020)a
CYP	CYP90D1	CYP90D1 105_4_CYP90D1;AT3G13730;3-epi-6-deoxocathasterone 23-monooxygenase [Arabidopsis thaliana]	Plant cytochrome P450 database (2020)a
CYP	CYP90G1v3	CYP90G1v3 102_3_CYP90G;Dzin_111.900;22-hydroxy-26-aminocholesterol 22-oxidase [Dioscorea_zingiberensis]	Plant cytochrome P450 database (2020)a
CYP	CYP92A	CYP92A 105_6_CYP92A;typhasterol/6-deoxotyphasterol 2alpha-hydroxylase [Phoenix dactylifera]	Plant cytochrome P450 database (2020)a
CYP	CYP92A6	CYP92A6 105_6I_CYP92A6;AAG44132.1;typhasterol/6-deoxotyphasterol 2alpha-hydroxylase [Pisum sativum]	Plant cytochrome P450 database (2020)a
CYP	CYP92C6	CYP92C6 306_2I_CYP92C6;NP_001146388.2;trimethyltridecatetraene synthase [Zea mays]	Plant cytochrome P450 database (2020)a
CYP	CYP93A1	CYP93A1 703_6_D6aH;NP_001241186.1;3,9-dihydroxypterocarpan 6A-monooxygenase [Glycine max]	Plant cytochrome P450 database (2020)a
CYP	CYP93B1	CYP93B1 702_4D_CYP93B1;BAA22423.1;licodione synthase [Glycyrrhiza echinata]	Plant cytochrome P450 database (2020)a
CYP	CYP93B500	CYP93B500 602_6I_FSII1;Sbai021234;flavone-pinocebrin synthase II [Scutellaria baicalensis]	Plant cytochrome P450 database (2020)a
CYP	CYP93B501	CYP93B501 602_6DI_FSII1;Sbai174584;flavone-naringenin synthase II [Scutellaria baicalensis]	Plant cytochrome P450 database (2020)a
CYP	CYP93C	CYP93C 702_5_IFS1;NP_001236022.1;isoflavone synthase [Glycine max]	Plant cytochrome P450 database (2020)a
CYP	CYP93E1	CYP93E1 2D_CYP93E1;NP_001236154.2;beta-amyrin 24-hydroxylase [Glycine max]	Plant cytochrome P450 database (2020)a
CYP	CYP93E2	CYP93E2 109_1_CYP93E2;ABC59085.1;beta-amyrin 24-hydroxylase [Medicago truncatula]	Plant cytochrome P450 database (2020)a
CYP	CYP94A5	CYP94A5 005_1DI_CYP94A5;AAL54887.1;fatty acid omega-hydroxylase [Nicotiana tabacum]	Plant cytochrome P450 database (2020)a
CYP	CYP94B3	CYP94B3 002_2_CYP94B3;NP_190421.1;jasmonoyl-L-amino acid 12-hydroxylase [Arabidopsis thaliana]	Plant cytochrome P450 database (2020)a
CYP	CYP94C1	CYP94C1 002_3_CYP94C1;NP_180337.1;12-hydroxyjasmonoyl-L-amino acid 12-hydroxylase [Arabidopsis thaliana]	Plant cytochrome P450 database (2020)a
CYP	CYP94N	CYP94N 102_2I_CYP94N;AJT59561.1;22-hydroxycholesterol 26-hydroxylase [Veratrum californicum]	Plant cytochrome P450 database (2020)a
CYP	CYP96T1	CYP96T1 906_8_CYP96T1;AMO65741.1;noroxomaritidine synthase [Narcissus aff. pseudonarcissus MK-2014]	Plant cytochrome P450 database (2020)a
CYP	CYP97A29	CYP97A29 801_6_LUT5;NP_001234049.1;beta-ring hydroxylase [Solanum lycopersicum]	Plant cytochrome P450 database (2020)a
CYP	CYP97C11	CYP97C11 801_7_LUT1;NP_001234058.2;carotene epsilon-monooxygenase [Solanum lycopersicum]	Plant cytochrome P450 database (2020)a
CYP	CYP98A	CYP98A B01_4C_C3H;XP_016538302.1;Coumaroylshikimate 3'-monooxygenase [Capsicum annuum]	Plant cytochrome P450 database (2020)a
CYP	CYP98A8	CYP98A8 Tri-feruloyl-spermidine 5'-hydroxylase;Tricoumaroyl spermidine 3'-monooxygenase [Arabidopsis thaliana]	Plant cytochrome P450 database (2020)a
CYP	CYP99A2	CYP99A2 308_3_CYP99A2;XP_015634021.1;9-beta-pimara-7,15-diene oxidase [Oryza sativa Japonica Group]	Plant cytochrome P450 database (2020)a
CYP	GsCYP75A109	QLI49053.1 cytochrome P450 family 75 subfamily A polypeptide 109 [Gloriosa superba]	NCBI
CYP	GsCYP75A1110	QLI49056.1 cytochrome P450 family 75 subfamily A polypeptide 110 [Gloriosa superba]	NCBI
CYP	GsCYP71FB1	QLI49058.1 cytochrome P450 family 71 subfamily FB polypeptide 1 [Gloriosa superba]	NCBI
CYP	BvCYP76AD6	ALS88208.1 CYP76AD6 [Beta vulgaris]	NCBI
CYP76	AcCYP76AD2	HQ656025 [Amaranthus cruentus]	NCBI
CYP76	CcCYP76AD4	KC857455 [Celosia cristata]	NCBI
CYP76	BvCYP76AD1	HQ656024 [Beta vulgaris]	NCBI
CYP76	OfCYP76AD8	KM516791 [Opuntia ficus-indica]	NCBI
CYP76	BaCYP76AD14	KM516797 [Basella alba]	NCBI
CYP76	DbCYP76AD12	KM516795 [Dorotheanthus bellidiformis]	NCBI
CYP76	MjCYP76AD3	HQ656026 [Mirabilis jalapa]	NCBI
CYP76	PaCYP76AD11	KM516794 [Phytolacca americana]	NCBI
CYP76	MvCYP76AD17	KR779855 [Mollugo verticillata]	NCBI
CYP76	MjCYP76D15	KM516798 [Mirabilis jalapa]	NCBI
CYP76	BvCYP76AD5	KM592961 [Beta vulgaris]	NCBI
CYP76	BvCYP76AD6	KM592962 [Beta vulgaris]	NCBI
CYP76	PaCYP76AD10	KM516793 [Phytolacca americana]	NCBI
CYP76	OfCYP76AD9	KM516792 [Opuntia ficus-indica]	NCBI
CYP76	DcCYP76AD19	KR779858 [Dianthus caryophyllus]	NCBI
CYP76	Sa_SFB30	KR376422.1 [Seguieria aculeata]	NCBI
CYP76	Pd_SFB31	KR376427.1 [Phytolacca dioica]	NCBI
CYP76	MjCYP76AD7	KM516790 [Mirabilis jalapa]	NCBI
CYP76	DbCYP76AD16	KM516799 [Dorotheanthus bellidiformis]	NCBI
CYP76	MvCYP76F84	KR779857 [Mollugo verticillata]	NCBI
CYP76	BaCYP76AD13	KM516796 [Basella alba]	NCBI
CYP76	AtCYP76AC2	NM_130119.3 [Arabidopsis thaliana]	NCBI
CYP76	MvCYP76AD18	KR779856 [Mollugo verticillata]	NCBI
aPCPD, Plant cytochrome P450 database; https://p450.biodesign.ac.cn/tables
